# Chemoproteomics discovery of a CNS-penetrant covalent inhibitor of PIKfyve

**DOI:** 10.64898/2026.01.26.701341

**Authors:** Antony J. Burton, Louis S. Chupak, Alison J. Davis, Ahmed S. A. Mady, Mirco Meniconi, Barry Teobald, Bryan W. Dorsey, Lauren R. Byrne, Ryan Mulhern, Berent Lundeen, Elizabeth W. Sorensen, Bharti Patel, Sean Brennan, Dhiraj Kormocha, Ruben Tommasi, Graham L. Simpson, Jeffrey W. Keillor, Laura D’Agostino, Pearl S. Huang, Elayne Penebre

## Abstract

PIKfyve is a lipid kinase involved in regulating protein clearance mechanisms and is a promising target for the treatment of neurodegenerative diseases. Here, we present the discovery and optimization of a CNS-penetrant covalent PIKfyve inhibitor, DUN’058, which achieves sustained target occupancy *in vivo*. Covalent screening hits, identified from chemoproteomics experiments performed in live cells, were rapidly optimized to deliver a brain-penetrant covalent inhibitor of PIKfyve. This covalency centered approach employed a suite of mass spectrometry, biochemical and *in vivo* assays to optimize compound potency, selectivity, and CNS permeability. The target nucleophile, cysteine 1970, is on a flexible loop that appears distal from the kinase active site, highlighting the power of chemoproteomics screening to identify novel nucleophilic amino acids for covalent modification. DUN’058 achieves efficient covalency at the target cysteine, as well as highly selective covalent and reversible selectivity profiles. Covalent PIKfyve inhibition results in modulation of downstream pathway activity, including activation of the transcription factor TFEB, upregulation of protein clearance pathways, and increased GPNMB transcription and secretion of exosome markers. When dosed *in vivo*, DUN’058 achieves sustained target occupancy in the brains of mice long after systemic compound clearance, holding promise for achieving a sustained duration of action in the CNS at low doses, without prolonged effects in the periphery. Taken together, the development of DUN’058 is a demonstration of chemoproteomics-based discovery for a high value CNS target, providing an orally bioavailable and covalent PIKfyve inhibitor.
