## Supplementary material for "Chemoproteomics discovery of a CNS-penetrant covalent inhibitor of PIKfyve": SI_Table_1

### Sheet: SI_Table_1
Entry	Uniprot ID	Cys site	Residue	Protein name	CR vs DMSO	Target Occupancy / %	Compound ID	Cell line
1	Q9Y2I7	1970	CYS	PIKfyve	20	95	DUN'649	HEK293T
2	Q9Y2I7	1970	CYS	PIKfyve	20	95	DUN'721	HEK293T
3	Q9Y2I7	1970	CYS	PIKfyve	20	95	DUN'970	HEK293T
4	Q9Y2I7	1970	CYS	PIKfyve	20	95	DUN'971	HEK293T
5	Q9Y2I7	1970	CYS	PIKfyve	20	95	DUN'462	HEK293T
6	Q9Y2I7	1970	CYS	PIKfyve	20	95	DUN'481	HEK293T
7	Q9Y2I7	1970	CYS	PIKfyve	20	95	DUN'894	HEK293T
8	Q9Y2I7	1970	CYS	PIKfyve	20	95	DUN'304	HEK293T
9	Q9Y2I7	1970	CYS	PIKfyve	17.3575	94.2388	DUN'479	HEK293T
10	Q9Y2I7	1970	CYS	PIKfyve	10.6853	90.6414	DUN'303	HEK293T
11	Q9Y2I7	1970	CYS	PIKfyve	9.74036	89.7334	DUN'465	HEK293T
12	Q9Y2I7	1970	CYS	PIKfyve	7.57549	86.7995	DUN'984	HEK293T
13	Q9Y2I7	1970	CYS	PIKfyve	7.5613	86.7748	DUN'834	HEK293T
14	Q9Y2I7	1970	CYS	PIKfyve	6.19222	83.8507	DUN'443	HEK293T
15	Q9Y2I7	1970	CYS	PIKfyve	6.07231	83.5318	DUN'829	HEK293T
16	Q9Y2I7	1970	CYS	PIKfyve	5.29262	81.1058	DUN'483	HEK293T
17	Q9Y2I7	1970	CYS	PIKfyve	5.13333	80.5195	DUN'454	HEK293T
18	Q9Y2I7	1970	CYS	PIKfyve	5.08772	80.3448	DUN'485	HEK293T
19	Q9Y2I7	1970	CYS	PIKfyve	4.99523	79.9809	DUN'101	HEK293T
20	Q9Y2I7	1970	CYS	PIKfyve	4.98981	79.9592	DUN'628	HEK293T
21	Q9Y2I7	1970	CYS	PIKfyve	4.89702	79.5794	DUN'832	HEK293T
22	Q9Y2I7	1970	CYS	PIKfyve	4.48393	77.6981	DUN'719	HEK293T
23	Q9Y2I7	1970	CYS	PIKfyve	4.47161	77.6367	DUN'482	HEK293T
24	Q9Y2I7	1970	CYS	PIKfyve	4.44151	77.4851	DUN'478	HEK293T
25	Q9Y2I7	1970	CYS	PIKfyve	4.282	76.6464	DUN'594	HEK293T
26	Q9Y2I7	1970	CYS	PIKfyve	4.27133	76.5881	DUN'898	HEK293T
27	Q9Y2I7	1970	CYS	PIKfyve	4.18125	76.0837	DUN'410	HEK293T
28	Q9Y2I7	1970	CYS	PIKfyve	4.1304	75.7893	DUN'971	HEK293T
29	Q9Y2I7	1970	CYS	PIKfyve	4.09208	75.5625	DUN'091	HEK293T
30	Q9Y2I7	1970	CYS	PIKfyve	4.08451	75.5172	DUN'616	HEK293T
31	Q9Y2I7	1970	CYS	PIKfyve	4.07622	75.4675	DUN'205	HEK293T
32	Q9Y2I7	1970	CYS	PIKfyve	3.80274	73.7032	DUN'890	HEK293T
33	Q9Y2I7	1970	CYS	PIKfyve	3.79555	73.6533	DUN'088	HEK293T
34	Q9Y2I7	1970	CYS	PIKfyve	3.70959	73.0428	DUN'828	HEK293T
35	Q9Y2I7	1970	CYS	PIKfyve	3.67505	72.7895	DUN'831	HEK293T
36	Q9Y2I7	1970	CYS	PIKfyve	3.66362	72.7046	DUN'896	HEK293T
37	Q9Y2I7	1970	CYS	PIKfyve	3.64463	72.5624	DUN'439	HEK293T
38	Q9Y2I7	1970	CYS	PIKfyve	3.50907	71.5024	DUN'552	HEK293T
39	Q9Y2I7	1970	CYS	PIKfyve	3.44415	70.9653	DUN'833	HEK293T
40	Q9Y2I7	1970	CYS	PIKfyve	3.30208	69.7161	DUN'630	HEK293T
41	Q9Y2I7	1970	CYS	PIKfyve	3.25843	69.3103	DUN'618	HEK293T
42	Q9Y2I7	1970	CYS	PIKfyve	3.20012	68.7512	DUN'622	HEK293T
43	Q9Y2I7	1970	CYS	PIKfyve	3.16716	68.426	DUN'599	HEK293T
44	Q9Y2I7	1970	CYS	PIKfyve	3.15122	68.2663	DUN'821	HEK293T
45	Q9Y2I7	1970	CYS	PIKfyve	3.14753	68.229	DUN'824	HEK293T
46	Q9Y2I7	1970	CYS	PIKfyve	3.14024	68.1553	DUN'895	HEK293T
47	Q9Y2I7	1970	CYS	PIKfyve	3.13482	68.1003	DUN'081	HEK293T
48	Q9Y2I7	1970	CYS	PIKfyve	3.13349	68.0867	DUN'708	HEK293T
49	Q9Y2I7	1970	CYS	PIKfyve	3.09921	67.7337	DUN'182	HEK293T
50	Q9Y2I7	1970	CYS	PIKfyve	3.08359	67.5703	DUN'827	HEK293T
51	Q9Y2I7	1970	CYS	PIKfyve	3.01608	66.8444	DUN'441	HEK293T
52	Q9Y2I7	1970	CYS	PIKfyve	2.98427	66.491	DUN'897	HEK293T
53	Q9Y2I7	1970	CYS	PIKfyve	2.97361	66.3709	DUN'593	HEK293T
54	Q9Y2I7	1970	CYS	PIKfyve	2.96919	66.3208	DUN'710	HEK293T
55	Q9Y2I7	1970	CYS	PIKfyve	2.96734	66.2998	DUN'539	HEK293T
56	Q9Y2I7	1970	CYS	PIKfyve	2.95008	66.1026	DUN'893	HEK293T
57	Q9Y2I7	1970	CYS	PIKfyve	2.88985	65.3961	DUN'705	HEK293T
58	Q9Y2I7	1970	CYS	PIKfyve	2.82239	64.569	DUN'469	HEK293T
59	Q9Y2I7	1970	CYS	PIKfyve	2.81008	64.4138	DUN'537	HEK293T
60	Q9Y2I7	1970	CYS	PIKfyve	2.80236	64.3157	DUN'592	HEK293T
61	Q9Y2I7	1970	CYS	PIKfyve	2.80098	64.2982	DUN'502	HEK293T
62	Q9Y2I7	1970	CYS	PIKfyve	2.78311	64.069	DUN'480	HEK293T
63	Q9Y2I7	1970	CYS	PIKfyve	2.75511	63.7038	DUN'629	HEK293T
64	Q9Y2I7	1970	CYS	PIKfyve	2.724	63.2892	DUN'095	HEK293T
65	Q9Y2I7	1970	CYS	PIKfyve	2.70211	62.9919	DUN'289	HEK293T
66	Q9Y2I7	1970	CYS	PIKfyve	2.69668	62.9174	DUN'284	HT-29
67	Q9Y2I7	1970	CYS	PIKfyve	2.69142	62.8448	DUN'508	HEK293T
68	Q9Y2I7	1970	CYS	PIKfyve	2.68136	62.7055	DUN'742	HEK293T
69	Q9Y2I7	1970	CYS	PIKfyve	2.51825	60.2899	DUN'213	HEK293T
70	Q9Y2I7	1970	CYS	PIKfyve	2.5113	60.18	DUN'092	HEK293T
71	Q9Y2I7	1970	CYS	PIKfyve	2.49884	59.9814	DUN'484	HEK293T
72	Q9Y2I7	1970	CYS	PIKfyve	2.46827	59.4858	DUN'491	HEK293T
73	Q9Y2I7	1970	CYS	PIKfyve	2.46157	59.3756	DUN'441	HEK293T
74	Q9Y2I7	1970	CYS	PIKfyve	2.38704	58.1072	DUN'093	HEK293T
75	Q9Y2I7	1970	CYS	PIKfyve	2.32835	57.0511	DUN'559	HEK293T
76	Q9Y2I7	1970	CYS	PIKfyve	2.29443	56.4162	DUN'094	HEK293T
77	Q9Y2I7	1970	CYS	PIKfyve	2.27348	56.0145	DUN'142	HEK293T
78	Q9Y2I7	1970	CYS	PIKfyve	2.27125	55.9713	DUN'102	HEK293T
79	Q9Y2I7	1970	CYS	PIKfyve	2.2667	55.883	DUN'977	HEK293T
80	Q9Y2I7	1970	CYS	PIKfyve	2.26471	55.8442	DUN'284	MIAPaCa2
81	Q9Y2I7	1970	CYS	PIKfyve	2.2294	55.1449	DUN'226	HEK293T
82	Q9Y2I7	1970	CYS	PIKfyve	2.13889	53.2468	DUN'336	HEK293T
83	Q9Y2I7	1970	CYS	PIKfyve	2.11873	52.802	DUN'443	HEK293T
84	Q9Y2I7	1970	CYS	PIKfyve	2.1017	52.4196	DUN'825	HEK293T
85	Q9Y2I7	1970	CYS	PIKfyve	2.09718	52.3169	DUN'747	HEK293T
86	Q9Y2I7	1970	CYS	PIKfyve	2.09299	52.2215	DUN'973	HEK293T
87	Q9Y2I7	1970	CYS	PIKfyve	2.08175	51.9635	DUN'830	HEK293T
88	Q9Y2I7	1970	CYS	PIKfyve	2.07305	51.7618	DUN'442	HEK293T
89	Q9Y2I7	1970	CYS	PIKfyve	2.06897	51.6667	DUN'005	HEK293T
90	Q9Y2I7	1970	CYS	PIKfyve	2.06709	51.6227	DUN'892	HEK293T
91	Q9Y2I7	1970	CYS	PIKfyve	2.01337	50.332	DUN'413	HEK293T
92	Q9Y2I7	1970	CYS	PIKfyve	2.01047	50.2603	DUN'915	HEK293T
93	Q9Y2I7	1970	CYS	PIKfyve	1.98834	49.7068	DUN'096	HEK293T
94	Q9Y2I7	1970	CYS	PIKfyve	1.98741	49.6833	DUN'835	HEK293T
95	Q9Y2I7	1970	CYS	PIKfyve	1.97436	49.3506	DUN'725	HEK293T
96	Q9Y2I7	1970	CYS	PIKfyve	1.97098	49.2639	DUN'417	HEK293T
97	Q9Y2I7	1970	CYS	PIKfyve	1.96701	49.1613	DUN'087	HEK293T
98	Q9Y2I7	1970	CYS	PIKfyve	1.95214	48.7741	DUN'455	HEK293T
99	Q9Y2I7	1970	CYS	PIKfyve	1.94254	48.521	DUN'497	HEK293T
100	Q9Y2I7	1970	CYS	PIKfyve	1.93177	48.234	DUN'535	HEK293T
101	Q9Y2I7	1970	CYS	PIKfyve	1.90123	47.4026	DUN'689	HEK293T
102	Q9Y2I7	1970	CYS	PIKfyve	1.84627	45.8366	DUN'986	HEK293T
103	Q9Y2I7	1970	CYS	PIKfyve	1.84492	45.7971	DUN'212	HEK293T
104	Q9Y2I7	1970	CYS	PIKfyve	1.82433	45.1855	DUN'974	HEK293T
105	Q9Y2I7	1970	CYS	PIKfyve	1.8096	44.739	DUN'188	HEK293T
106	Q9Y2I7	1970	CYS	PIKfyve	1.80637	44.6403	DUN'552	HEK293T
107	Q9Y2I7	1970	CYS	PIKfyve	1.79617	44.3259	DUN'922	HEK293T
108	Q9Y2I7	1970	CYS	PIKfyve	1.78444	43.9599	DUN'621	HEK293T
109	Q9Y2I7	1970	CYS	PIKfyve	1.77527	43.6705	DUN'671	K562
110	Q9Y2I7	1970	CYS	PIKfyve	1.75451	43.0039	DUN'675	K562
111	Q9Y2I7	1970	CYS	PIKfyve	1.73445	42.3448	DUN'488	HEK293T
112	Q9Y2I7	1970	CYS	PIKfyve	1.73343	42.3109	DUN'560	HEK293T
113	Q9Y2I7	1970	CYS	PIKfyve	1.7282	42.1362	DUN'103	HEK293T
114	Q9Y2I7	1970	CYS	PIKfyve	1.725	42.029	DUN'057	HEK293T
115	Q9Y2I7	1970	CYS	PIKfyve	1.72455	42.0138	DUN'972	HEK293T
116	Q9Y2I7	1970	CYS	PIKfyve	1.71736	41.771	DUN'204	HEK293T
117	Q9Y2I7	1970	CYS	PIKfyve	1.70833	41.4634	DUN'200	HEK293T
118	Q9Y2I7	1970	CYS	PIKfyve	1.70468	41.3378	DUN'976	HEK293T
119	Q9Y2I7	1970	CYS	PIKfyve	1.68759	40.744	DUN'104	HEK293T
120	Q9Y2I7	1970	CYS	PIKfyve	1.6826	40.5683	DUN'983	HEK293T
121	Q9Y2I7	1970	CYS	PIKfyve	1.67743	40.3849	DUN'434	HEK293T
122	Q9Y2I7	1970	CYS	PIKfyve	1.67573	40.3246	DUN'089	HEK293T
123	Q9Y2I7	1970	CYS	PIKfyve	1.66859	40.0693	DUN'921	HEK293T
124	Q9Y2I7	1970	CYS	PIKfyve	1.64679	39.2756	DUN'568	HEK293T
125	Q9Y2I7	1970	CYS	PIKfyve	1.64492	39.2068	DUN'981	HEK293T
126	Q9Y2I7	1970	CYS	PIKfyve	1.63741	38.9279	DUN'192	HT-29
127	Q9Y2I7	1970	CYS	PIKfyve	1.62908	38.6157	DUN'623	HEK293T
128	Q9Y2I7	1970	CYS	PIKfyve	1.62783	38.5686	DUN'108	HEK293T
129	Q9Y2I7	1970	CYS	PIKfyve	1.6208	38.3019	DUN'737	HEK293T
130	Q9Y2I7	1970	CYS	PIKfyve	1.61672	38.1462	DUN'561	HEK293T
131	Q9Y2I7	1970	CYS	PIKfyve	1.60999	37.8877	DUN'498	HEK293T
132	Q9Y2I7	1970	CYS	PIKfyve	1.59796	37.4202	DUN'891	HEK293T
133	Q9Y2I7	1970	CYS	PIKfyve	1.59538	37.3188	DUN'200	HEK293T
134	Q9Y2I7	1970	CYS	PIKfyve	1.57545	36.526	DUN'418	MIAPaCa2
135	Q9Y2I7	1970	CYS	PIKfyve	1.55677	35.7645	DUN'761	HT-29
136	Q9Y2I7	1970	CYS	PIKfyve	1.55556	35.7143	DUN'182	HEK293T
137	Q9Y2I7	1970	CYS	PIKfyve	1.55512	35.6963	DUN'193	HEK293T
138	Q9Y2I7	1970	CYS	PIKfyve	1.5518	35.5586	DUN'998	HEK293T
139	Q9Y2I7	1970	CYS	PIKfyve	1.55148	35.5453	DUN'662	K562
140	Q9Y2I7	1970	CYS	PIKfyve	1.54994	35.4813	DUN'521	HEK293T
141	Q9Y2I7	1970	CYS	PIKfyve	1.53601	34.8962	DUN'975	HEK293T
142	Q9Y2I7	1970	CYS	PIKfyve	1.53446	34.8304	DUN'494	HEK293T
143	Q9Y2I7	1970	CYS	PIKfyve	1.53029	34.6528	DUN'413	HEK293T
144	Q9Y2I7	1970	CYS	PIKfyve	1.52467	34.412	DUN'522	HEK293T
145	Q9Y2I7	1970	CYS	PIKfyve	1.51798	34.1228	DUN'510	HEK293T
146	Q9Y2I7	1970	CYS	PIKfyve	1.51351	33.9286	DUN'571	MIAPaCa2
147	Q9Y2I7	1970	CYS	PIKfyve	1.50707	33.6459	DUN'978	HEK293T
148	Q9Y2I7	1970	CYS	PIKfyve	1.48495	32.6577	DUN'826	HEK293T
149	Q9Y2I7	1970	CYS	PIKfyve	1.48365	32.5985	DUN'970	HEK293T
150	Q9Y2I7	1970	CYS	PIKfyve	1.47883	32.379	DUN'799	HEK293T
151	Q9Y2I7	1970	CYS	PIKfyve	1.47427	32.17	DUN'558	MIAPaCa2
152	Q9Y2I7	1970	CYS	PIKfyve	1.47222	32.0755	DUN'963	HEK293T
153	Q9Y2I7	1970	CYS	PIKfyve	1.45877	31.4493	DUN'215	HEK293T
154	Q9Y2I7	1970	CYS	PIKfyve	1.45455	31.25	DUN'364	MIAPaCa2
155	Q9Y2I7	1970	CYS	PIKfyve	1.44981	31.0256	DUN'571	HEK293
156	Q9Y2I7	1970	CYS	PIKfyve	1.43896	30.5051	DUN'503	HEK293T
157	Q9Y2I7	1970	CYS	PIKfyve	1.42627	29.8868	DUN'488	HEK293T
158	Q9Y2I7	1970	CYS	PIKfyve	1.41561	29.3592	DUN'523	HEK293T
159	Q9Y2I7	1970	CYS	PIKfyve	1.40695	28.9244	DUN'587	HEK293T
160	Q9Y2I7	1970	CYS	PIKfyve	1.40049	28.5965	DUN'504	HEK293T
161	Q9Y2I7	1970	CYS	PIKfyve	1.39108	28.1132	DUN'727	HEK293T
162	Q9Y2I7	1970	CYS	PIKfyve	1.39053	28.085	DUN'604	HEK293T
163	Q9Y2I7	1970	CYS	PIKfyve	1.39035	28.0757	DUN'627	HEK293T
164	Q9Y2I7	1970	CYS	PIKfyve	1.37808	27.4355	DUN'392	MIAPaCa2
165	Q9Y2I7	1970	CYS	PIKfyve	1.37679	27.3672	DUN'080	HEK293T
166	Q9Y2I7	1970	CYS	PIKfyve	1.36943	26.9772	DUN'575	HT-29
167	Q9Y2I7	1970	CYS	PIKfyve	1.3522	26.0465	DUN'391	HEK293T
168	Q9Y2I7	1970	CYS	PIKfyve	1.34807	25.8199	DUN'649	HEK293T
169	Q9Y2I7	1970	CYS	PIKfyve	1.34765	25.7967	DUN'560	MIAPaCa2
170	Q9Y2I7	1970	CYS	PIKfyve	1.34524	25.6637	DUN'717	HEK293T
171	Q9Y2I7	1970	CYS	PIKfyve	1.34059	25.4058	DUN'192	MIAPaCa2
172	Q9Y2I7	1970	CYS	PIKfyve	1.33809	25.2666	DUN'220	HEK293T
173	Q9Y2I7	1970	CYS	PIKfyve	1.33725	25.2197	DUN'369	HT-29
174	Q9Y2I7	1970	CYS	PIKfyve	1.3364	25.1723	DUN'471	HEK293T
175	Q9Y2I7	1970	CYS	PIKfyve	1.33159	24.9019	DUN'901	HEK293T
176	Q9Y2I7	1970	CYS	PIKfyve	1.32265	24.3942	DUN'281	HEK293T
177	Q9Y2I7	1970	CYS	PIKfyve	1.32238	24.3789	DUN'969	HEK293T
178	Q9Y2I7	1970	CYS	PIKfyve	1.31841	24.1509	DUN'018	HEK293T
179	Q9Y2I7	1970	CYS	PIKfyve	1.31624	24.026	DUN'456	HEK293T
180	Q9Y2I7	1970	CYS	PIKfyve	1.30786	23.539	DUN'554	MIAPaCa2
181	Q9Y2I7	1970	CYS	PIKfyve	1.30688	23.4822	DUN'965	HEK293T
182	Q9Y2I7	1970	CYS	PIKfyve	1.30603	23.4319	DUN'493	HEK293T
183	Q9Y2I7	1970	CYS	PIKfyve	1.30597	23.4283	DUN'119	HEK293T
184	Q9Y2I7	1970	CYS	PIKfyve	1.30434	23.3327	DUN'968	HEK293T
185	Q9Y2I7	1970	CYS	PIKfyve	1.30305	23.2569	DUN'504	HEK293T
186	Q9Y2I7	1970	CYS	PIKfyve	1.30162	23.1724	DUN'619	HEK293T
187	Q9Y2I7	1970	CYS	PIKfyve	1.29916	23.0269	DUN'472	HEK293T
188	Q9Y2I7	1970	CYS	PIKfyve	1.28926	22.436	DUN'900	HEK293T
189	Q9Y2I7	1970	CYS	PIKfyve	1.28699	22.2995	DUN'140	HEK293T
190	Q9Y2I7	1970	CYS	PIKfyve	1.28655	22.2728	DUN'569	HEK293T
191	Q9Y2I7	1970	CYS	PIKfyve	1.28546	22.2069	DUN'552	HEK293T
192	Q9Y2I7	1970	CYS	PIKfyve	1.28512	22.1861	DUN'603	HEK293T
193	Q9Y2I7	1970	CYS	PIKfyve	1.28333	22.0779	DUN'653	HEK293T
194	Q9Y2I7	1970	CYS	PIKfyve	1.27566	21.6093	DUN'216	HEK293T
195	Q9Y2I7	1970	CYS	PIKfyve	1.27389	21.5003	DUN'550	HEK293T
196	Q9Y2I7	1970	CYS	PIKfyve	1.27307	21.4496	DUN'495	HEK293T
197	Q9Y2I7	1970	CYS	PIKfyve	1.27113	21.3299	DUN'521	HEK293T
198	Q9Y2I7	1970	CYS	PIKfyve	1.26979	21.247	DUN'625	HEK293T
199	Q9Y2I7	1970	CYS	PIKfyve	1.26955	21.2318	DUN'508	HEK293T
200	Q9Y2I7	1970	CYS	PIKfyve	1.26849	21.166	DUN'118	HEK293T
201	Q9Y2I7	1970	CYS	PIKfyve	1.26553	20.9814	DUN'600	HEK293T
202	Q9Y2I7	1970	CYS	PIKfyve	1.26346	20.852	DUN'159	HEK293T
203	Q9Y2I7	1970	CYS	PIKfyve	1.26319	20.8353	DUN'427	HEK293T
204	Q9Y2I7	1970	CYS	PIKfyve	1.25967	20.614	DUN'500	HEK293T
205	Q9Y2I7	1970	CYS	PIKfyve	1.23956	19.3262	DUN'448	HEK293T
206	Q9Y2I7	1970	CYS	PIKfyve	1.23497	19.0265	DUN'703	HEK293T
207	Q9Y2I7	1970	CYS	PIKfyve	1.23116	18.7761	DUN'060	HEK293T
208	Q9Y2I7	1970	CYS	PIKfyve	1.23	18.6992	DUN'654	HEK293T
209	Q9Y2I7	1970	CYS	PIKfyve	1.2287	18.613	DUN'899	HEK293T
210	Q9Y2I7	1970	CYS	PIKfyve	1.22777	18.5517	DUN'487	HEK293T
211	Q9Y2I7	1970	CYS	PIKfyve	1.22521	18.3816	DUN'107	HEK293T
212	Q9Y2I7	1970	CYS	PIKfyve	1.22477	18.3522	DUN'624	HEK293T
213	Q9Y2I7	1970	CYS	PIKfyve	1.22449	18.3333	DUN'507	HEK293T
214	Q9Y2I7	1970	CYS	PIKfyve	1.22297	18.2319	DUN'489	HEK293T
215	Q9Y2I7	1970	CYS	PIKfyve	1.22222	18.1818	DUN'457	HEK293T
216	Q9Y2I7	1970	CYS	PIKfyve	1.22085	18.0897	DUN'203	HEK293T
217	Q9Y2I7	1970	CYS	PIKfyve	1.21983	18.0211	DUN'470	HEK293T
218	Q9Y2I7	1970	CYS	PIKfyve	1.21322	17.5747	DUN'441	HT-29
219	Q9Y2I7	1970	CYS	PIKfyve	1.21086	17.4141	DUN'002	HEK293T
220	Q9Y2I7	1970	CYS	PIKfyve	1.21006	17.3598	DUN'750	HEK293T
221	Q9Y2I7	1970	CYS	PIKfyve	1.20934	17.3103	DUN'615	HEK293T
222	Q9Y2I7	1970	CYS	PIKfyve	1.20928	17.3059	DUN'438	HEK293T
223	Q9Y2I7	1970	CYS	PIKfyve	1.20663	17.1244	DUN'546	HEK293T
224	Q9Y2I7	1970	CYS	PIKfyve	1.20613	17.0901	DUN'163	HEK293T
225	Q9Y2I7	1970	CYS	PIKfyve	1.20431	16.9651	DUN'231	MIAPaCa2
226	Q9Y2I7	1970	CYS	PIKfyve	1.20354	16.912	DUN'241	K562
227	Q9Y2I7	1970	CYS	PIKfyve	1.20168	16.783	DUN'496	MIAPaCa2
228	Q9Y2I7	1970	CYS	PIKfyve	1.20126	16.7544	DUN'496	HEK293T
229	Q9Y2I7	1970	CYS	PIKfyve	1.19921	16.6121	DUN'506	HEK293T
230	Q9Y2I7	1970	CYS	PIKfyve	1.19877	16.581	DUN'558	HEK293T
231	Q9Y2I7	1970	CYS	PIKfyve	1.19827	16.5461	DUN'131	HEK293T
232	Q9Y2I7	1970	CYS	PIKfyve	1.19481	16.3043	DUN'206	HEK293T
233	Q9Y2I7	1970	CYS	PIKfyve	1.19264	16.1526	DUN'441	MIAPaCa2
234	Q9Y2I7	1970	CYS	PIKfyve	1.17628	14.9859	DUN'500	HEK293T
235	Q9Y2I7	1970	CYS	PIKfyve	1.17557	14.9351	DUN'422	MIAPaCa2
236	Q9Y2I7	1970	CYS	PIKfyve	1.17405	14.8246	DUN'508	HEK293T
237	Q9Y2I7	1970	CYS	PIKfyve	1.1732	14.7627	DUN'546	HT-29
238	Q9Y2I7	1970	CYS	PIKfyve	1.1731	14.7561	DUN'214	K562
239	Q9Y2I7	1970	CYS	PIKfyve	1.17222	14.6916	DUN'546	MIAPaCa2
240	Q9Y2I7	1970	CYS	PIKfyve	1.17211	14.6838	DUN'583	HEK293T
241	Q9Y2I7	1970	CYS	PIKfyve	1.17101	14.6036	DUN'014	HEK293T
242	Q9Y2I7	1970	CYS	PIKfyve	1.17043	14.5614	DUN'506	HEK293T
243	Q9Y2I7	1970	CYS	PIKfyve	1.16754	14.3498	DUN'441	HEK293T
244	Q9Y2I7	1970	CYS	PIKfyve	1.16213	13.9511	DUN'702	HEK293T
245	Q9Y2I7	1970	CYS	PIKfyve	1.15681	13.5552	DUN'761	MIAPaCa2
246	Q9Y2I7	1970	CYS	PIKfyve	1.15387	13.3348	DUN'120	HEK293T
247	Q9Y2I7	1970	CYS	PIKfyve	1.1527	13.2472	DUN'192	HEK293T
248	Q9Y2I7	1970	CYS	PIKfyve	1.14711	12.8247	DUN'575	MIAPaCa2
249	Q9Y2I7	1970	CYS	PIKfyve	1.14555	12.7055	DUN'782	HEK293T
250	Q9Y2I7	1970	CYS	PIKfyve	1.14517	12.6768	DUN'776	HEK293T
251	Q9Y2I7	1970	CYS	PIKfyve	1.14353	12.5517	DUN'617	HEK293T
252	Q9Y2I7	1970	CYS	PIKfyve	1.13692	12.0431	DUN'620	HEK293T
253	Q9Y2I7	1970	CYS	PIKfyve	1.13638	12.0011	DUN'960	HEK293T
254	Q9Y2I7	1970	CYS	PIKfyve	1.13526	11.9147	DUN'207	HEK293T
255	Q9Y2I7	1970	CYS	PIKfyve	1.13459	11.8626	DUN'986	HEK293T
256	Q9Y2I7	1970	CYS	PIKfyve	1.13403	11.8186	DUN'136	HEK293T
257	Q9Y2I7	1970	CYS	PIKfyve	1.1337	11.7932	DUN'532	HEK293T
258	Q9Y2I7	1970	CYS	PIKfyve	1.13314	11.7499	DUN'625	HEK293T
259	Q9Y2I7	1970	CYS	PIKfyve	1.12976	11.4856	DUN'082	HEK293T
260	Q9Y2I7	1970	CYS	PIKfyve	1.12908	11.4327	DUN'053	HEK293T
261	Q9Y2I7	1970	CYS	PIKfyve	1.12663	11.2397	DUN'037	HEK293T
262	Q9Y2I7	1970	CYS	PIKfyve	1.12541	11.1433	DUN'047	HEK293T
263	Q9Y2I7	1970	CYS	PIKfyve	1.12527	11.1321	DUN'704	HEK293T
264	Q9Y2I7	1970	CYS	PIKfyve	1.12469	11.087	DUN'153	HEK293T
265	Q9Y2I7	1970	CYS	PIKfyve	1.11686	10.4634	DUN'681	HEK293T
266	Q9Y2I7	1970	CYS	PIKfyve	1.11654	10.4373	DUN'608	HEK293T
267	Q9Y2I7	1970	CYS	PIKfyve	1.11418	10.248	DUN'451	HEK293T
268	Q9Y2I7	1970	CYS	PIKfyve	1.11266	10.1249	DUN'756	HEK293T
269	Q9Y2I7	1970	CYS	PIKfyve	1.11133	10.0176	DUN'418	HT-29
270	Q9Y2I7	1970	CYS	PIKfyve	1.11111	10	DUN'667	HEK293T
271	Q9Y2I7	1970	CYS	PIKfyve	1.10891	9.82143	DUN'538	MIAPaCa2
272	Q9Y2I7	1970	CYS	PIKfyve	1.10417	9.43396	DUN'771	HEK293T
273	Q9Y2I7	1970	CYS	PIKfyve	1.10053	9.13506	DUN'966	HEK293T
274	Q9Y2I7	1970	CYS	PIKfyve	1.10041	9.12494	DUN'503	HEK293T
275	Q9Y2I7	1970	CYS	PIKfyve	1.09702	8.84417	DUN'496	HEK293T
276	Q9Y2I7	1970	CYS	PIKfyve	1.0922	8.44156	DUN'071	HEK293T
277	Q9Y2I7	1970	CYS	PIKfyve	1.09059	8.30622	DUN'505	HEK293T
278	Q9Y2I7	1970	CYS	PIKfyve	1.09053	8.30189	DUN'772	HEK293T
279	Q9Y2I7	1970	CYS	PIKfyve	1.08854	8.13354	DUN'644	MIAPaCa2
280	Q9Y2I7	1970	CYS	PIKfyve	1.0878	8.07175	DUN'786	HEK293T
281	Q9Y2I7	1970	CYS	PIKfyve	1.08384	7.73585	DUN'773	HEK293T
282	Q9Y2I7	1970	CYS	PIKfyve	1.08317	7.6783	DUN'413	MIAPaCa2
283	Q9Y2I7	1970	CYS	PIKfyve	1.07633	7.09174	DUN'497	HEK293T
284	Q9Y2I7	1970	CYS	PIKfyve	1.0733	6.8298	DUN'492	HEK293T
285	Q9Y2I7	1970	CYS	PIKfyve	1.07328	6.82759	DUN'490	HEK293T
286	Q9Y2I7	1970	CYS	PIKfyve	1.07063	6.59706	DUN'894	HEK293T
287	Q9Y2I7	1970	CYS	PIKfyve	1.06745	6.31837	DUN'980	HEK293T
288	Q9Y2I7	1970	CYS	PIKfyve	1.06424	6.0365	DUN'447	HEK293T
289	Q9Y2I7	1970	CYS	PIKfyve	1.06341	5.96252	DUN'496	HEK293T
290	Q9Y2I7	1970	CYS	PIKfyve	1.06308	5.93343	DUN'135	HEK293T
291	Q9Y2I7	1970	CYS	PIKfyve	1.05914	5.58406	DUN'520	HEK293T
292	Q9Y2I7	1970	CYS	PIKfyve	1.05467	5.18326	DUN'502	HEK293T
293	Q9Y2I7	1970	CYS	PIKfyve	1.05443	5.1616	DUN'217	HEK293T
294	Q9Y2I7	1970	CYS	PIKfyve	1.05135	4.88418	DUN'785	HEK293T
295	Q9Y2I7	1970	CYS	PIKfyve	1.04703	4.49165	DUN'548	MIAPaCa2
296	Q9Y2I7	1970	CYS	PIKfyve	1.047	4.48926	DUN'501	HEK293T
297	Q9Y2I7	1970	CYS	PIKfyve	1.0426	4.08573	DUN'979	HEK293T
298	Q9Y2I7	1970	CYS	PIKfyve	1.04015	3.85965	DUN'509	HEK293T
299	Q9Y2I7	1970	CYS	PIKfyve	1.03701	3.56911	DUN'589	HEK293T
300	Q9Y2I7	1970	CYS	PIKfyve	1.03562	3.43933	DUN'650	HEK293T
301	Q9Y2I7	1970	CYS	PIKfyve	1.03519	3.39909	DUN'293	MIAPaCa2
302	Q9Y2I7	1970	CYS	PIKfyve	1.034	3.28849	DUN'998	HEK293T
303	Q9Y2I7	1970	CYS	PIKfyve	1.0287	2.7904	DUN'636	HEK293T
304	Q9Y2I7	1970	CYS	PIKfyve	1.02703	2.63158	DUN'501	HEK293T
305	Q9Y2I7	1970	CYS	PIKfyve	1.02653	2.58481	DUN'538	HEK293T
306	Q9Y2I7	1970	CYS	PIKfyve	1.0263	2.56275	DUN'991	HEK293T
307	Q9Y2I7	1970	CYS	PIKfyve	1.02426	2.36842	DUN'505	HEK293T
308	Q9Y2I7	1970	CYS	PIKfyve	1.01886	1.85129	DUN'338	MIAPaCa2
309	Q9Y2I7	1970	CYS	PIKfyve	1.01717	1.68837	DUN'041	HEK293T
310	Q9Y2I7	1970	CYS	PIKfyve	1.01695	1.66667	DUN'061	HEK293T
311	Q9Y2I7	1970	CYS	PIKfyve	1.01565	1.54134	DUN'601	HEK293T
312	Q9Y2I7	1970	CYS	PIKfyve	1.01118	1.10605	DUN'450	HEK293T
313	Q9Y2I7	1970	CYS	PIKfyve	1.00672	0.667678	DUN'488	MIAPaCa2
314	Q9Y2I7	1970	CYS	PIKfyve	1.00671	0.666523	DUN'224	HEK293
315	Q9Y2I7	1970	CYS	PIKfyve	1.00348	0.34642	DUN'884	HEK293T
316	Q9Y2I7	1970	CYS	PIKfyve	1	0	DUN'229	MIAPaCa2
317	Q9Y2I7	1970	CYS	PIKfyve	1	0	DUN'229	HEK293T
318	Q9Y2I7	1970	CYS	PIKfyve	1	0	DUN'245	K562
319	Q9Y2I7	1970	CYS	PIKfyve	1	0	DUN'278	HEK293T
320	Q9Y2I7	1970	CYS	PIKfyve	1	0	DUN'364	HT-29
321	Q9Y2I7	1970	CYS	PIKfyve	1	0	DUN'391	HEK293T
322	Q9Y2I7	1970	CYS	PIKfyve	1	0	DUN'411	HEK293T
323	Q9Y2I7	1970	CYS	PIKfyve	1	0	DUN'417	HEK293T
324	Q9Y2I7	1970	CYS	PIKfyve	1	0	DUN'422	HT-29
325	Q9Y2I7	1970	CYS	PIKfyve	1	0	DUN'491	HEK293T
326	Q9Y2I7	1970	CYS	PIKfyve	1	0	DUN'538	HT-29
327	Q9Y2I7	1970	CYS	PIKfyve	1	0	DUN'554	HT-29
328	Q9Y2I7	1970	CYS	PIKfyve	1	0	DUN'571	HT-29
329	Q9Y2I7	1970	CYS	PIKfyve	1	0	DUN'632	MIAPaCa2
330	Q9Y2I7	1970	CYS	PIKfyve	1	0	DUN'637	HEK293T
331	Q9Y2I7	1970	CYS	PIKfyve	1	0	DUN'668	K562
332	Q9Y2I7	1970	CYS	PIKfyve	1	0	DUN'686	K562
333	Q9Y2I7	1970	CYS	PIKfyve	1	0	DUN'714	HEK293T
334	Q9Y2I7	1970	CYS	PIKfyve	1	0	DUN'770	HEK293T
335	Q9Y2I7	1970	CYS	PIKfyve	1	0	DUN'789	HEK293T
336	Q9Y2I7	1970	CYS	PIKfyve	1	0	DUN'654	HEK293T
337	Q9Y2I7	1970	CYS	PIKfyve	1	0	DUN'208	HEK293T
338	Q9Y2I7	1970	CYS	PIKfyve	1	0	DUN'000	HEK293T
339	Q9Y2I7	1970	CYS	PIKfyve	1	0	DUN'161	HEK293T
340	Q9Y2I7	1970	CYS	PIKfyve	1	0	DUN'225	HEK293T
341	Q9Y2I7	1970	CYS	PIKfyve	1	0	DUN'226	HEK293T
342	Q9Y2I7	1970	CYS	PIKfyve	1	0	DUN'955	HEK293T
343	Q9Y2I7	1970	CYS	PIKfyve	1	0	DUN'968	HEK293T
344	Q9Y2I7	1970	CYS	PIKfyve	1	0	DUN'001	HEK293T
345	Q9Y2I7	1970	CYS	PIKfyve	1	0	DUN'106	HEK293T
346	Q9Y2I7	1970	CYS	PIKfyve	1	0	DUN'210	HEK293T
347	Q9Y2I7	1970	CYS	PIKfyve	1	0	DUN'306	HEK293T
348	Q9Y2I7	1970	CYS	PIKfyve	1	0	DUN'497	HEK293T
349	Q9Y2I7	1970	CYS	PIKfyve	1	0	DUN'498	HEK293T
350	Q9Y2I7	1970	CYS	PIKfyve	1	0	DUN'972	HEK293T
351	Q9Y2I7	1970	CYS	PIKfyve	1	0	DUN'982	HEK293T
352	Q9Y2I7	1970	CYS	PIKfyve	1	0	DUN'106	HEK293T
353	Q9Y2I7	1970	CYS	PIKfyve	1	0	DUN'109	HEK293T
354	Q9Y2I7	1970	CYS	PIKfyve	1	0	DUN'553	HEK293T
355	Q9Y2I7	1970	CYS	PIKfyve	1	0	DUN'556	HEK293T
356	Q9Y2I7	1970	CYS	PIKfyve	1	0	DUN'571	HEK293
357	Q9Y2I7	1970	CYS	PIKfyve	1	0	DUN'595	HEK293T
358	Q9Y2I7	1970	CYS	PIKfyve	1	0	DUN'596	HEK293T
359	Q9Y2I7	1970	CYS	PIKfyve	1	0	DUN'597	HEK293T
360	Q9Y2I7	1970	CYS	PIKfyve	1	0	DUN'598	HEK293T
361	Q9Y2I7	1970	CYS	PIKfyve	1	0	DUN'600	HEK293T
362	Q9Y2I7	1970	CYS	PIKfyve	1	0	DUN'608	HEK293T
363	Q9Y2I7	1970	CYS	PIKfyve	1	0	DUN'609	HEK293T
364	Q9Y2I7	1970	CYS	PIKfyve	1	0	DUN'626	HEK293T
365	Q9Y2I7	1970	CYS	PIKfyve	1	0	DUN'637	HEK293T
366	Q9Y2I7	1970	CYS	PIKfyve	1	0	DUN'691	HEK293T
367	Q9Y2I7	1970	CYS	PIKfyve	1	0	DUN'822	HEK293T
368	Q9Y2I7	1970	CYS	PIKfyve	1	0	DUN'823	HEK293T
369	Q9Y2I7	1970	CYS	PIKfyve	1	0	DUN'885	HEK293T
370	Q9Y2I7	1970	CYS	PIKfyve	1	0	DUN'887	HEK293T
371	Q9Y2I7	1970	CYS	PIKfyve	1	0	DUN'888	HEK293T
372	Q9Y2I7	1970	CYS	PIKfyve	1	0	DUN'903	HEK293T
373	Q9Y2I7	1970	CYS	PIKfyve	1	0	DUN'967	HEK293T
374	Q9Y2I7	1970	CYS	PIKfyve	1	0	DUN'973	HEK293T
375	Q9Y2I7	1970	CYS	PIKfyve	1	0	DUN'007	HEK293T
376	Q9Y2I7	1970	CYS	PIKfyve	1	0	DUN'009	HEK293T
377	Q9Y2I7	1970	CYS	PIKfyve	1	0	DUN'019	HEK293T
378	Q9Y2I7	1970	CYS	PIKfyve	1	0	DUN'121	HEK293T
379	Q9Y2I7	1970	CYS	PIKfyve	1	0	DUN'384	HEK293T
380	Q9Y2I7	1970	CYS	PIKfyve	1	0	DUN'401	HEK293T
381	Q9Y2I7	1970	CYS	PIKfyve	1	0	DUN'402	HEK293T
382	Q9Y2I7	1970	CYS	PIKfyve	1	0	DUN'402	HEK293T
383	Q9Y2I7	1970	CYS	PIKfyve	1	0	DUN'402	HEK293T
384	Q9Y2I7	1970	CYS	PIKfyve	1	0	DUN'724	HEK293T
385	Q9Y2I7	1970	CYS	PIKfyve	1	0	DUN'987	HEK293T
386	Q9Y2I7	1970	CYS	PIKfyve	1	0	DUN'988	HEK293T
387	Q9Y2I7	1970	CYS	PIKfyve	1	0	DUN'989	HEK293T
388	Q9Y2I7	1970	CYS	PIKfyve	1	0	DUN'990	HEK293T
389	Q9Y2I7	1970	CYS	PIKfyve	1	0	DUN'010	HEK293T
390	Q9Y2I7	1970	CYS	PIKfyve	1	0	DUN'033	HEK293T
391	Q9Y2I7	1970	CYS	PIKfyve	1	0	DUN'036	HEK293T
392	Q9Y2I7	1970	CYS	PIKfyve	1	0	DUN'044	HEK293T
393	Q9Y2I7	1970	CYS	PIKfyve	1	0	DUN'063	HEK293T
394	Q9Y2I7	1970	CYS	PIKfyve	1	0	DUN'143	HEK293T
395	Q9Y2I7	1970	CYS	PIKfyve	1	0	DUN'154	HEK293T
396	Q9Y2I7	1970	CYS	PIKfyve	1	0	DUN'161	HEK293T
397	Q9Y2I7	1970	CYS	PIKfyve	1	0	DUN'197	HEK293T
398	Q9Y2I7	1970	CYS	PIKfyve	1	0	DUN'201	HEK293T
399	Q9Y2I7	1970	CYS	PIKfyve	1	0	DUN'227	HEK293T
400	Q9Y2I7	1970	CYS	PIKfyve	1	0	DUN'446	HEK293T
401	Q9Y2I7	1970	CYS	PIKfyve	1	0	DUN'452	HEK293T
402	Q9Y2I7	1970	CYS	PIKfyve	1	0	DUN'454	HEK293T
403	Q9Y2I7	1970	CYS	PIKfyve	1	0	DUN'491	HEK293T
404	Q9Y2I7	1970	CYS	PIKfyve	1	0	DUN'492	HEK293T
405	Q9Y2I7	1970	CYS	PIKfyve	1	0	DUN'508	HEK293T
406	Q9Y2I7	1970	CYS	PIKfyve	1	0	DUN'508	HEK293T
407	Q9Y2I7	1970	CYS	PIKfyve	1	0	DUN'521	HEK293T
408	Q9Y2I7	1970	CYS	PIKfyve	1	0	DUN'556	HEK293T
409	Q9Y2I7	1970	CYS	PIKfyve	1	0	DUN'564	HEK293T
410	Q9Y2I7	1970	CYS	PIKfyve	1	0	DUN'597	HEK293T
411	Q9Y2I7	1970	CYS	PIKfyve	1	0	DUN'600	HEK293T
