## Supplementary material for "Chemoproteomics discovery of a CNS-penetrant covalent inhibitor of PIKfyve": SI_Table_7

### Sheet: PRM TO (mouse tissue)
		Brain				Spleen				Duodenum
Time / h	Replicate	Normalized C723 intensity (control peptide)	Normalized C1970 intensity (target peptide)	C1970 TO / %	DUN'058-C1970 adduct peptide intensity	Normalized C723 intensity (control peptide)	Normalized C1970 intensity (target peptide)	C1970 TO / %	DUN'058-C1970 adduct peptide intensity	Normalized C723 intensity (control peptide)	Normalized C1970 intensity (target peptide)	C1970 TO / %	DUN'058-C1970 adduct peptide intensity
Vehicle (0.25 h)	N=3	1210000	461000	0	0	1050000	507000	0	0	440000	101000	0	0
4	1	1100000	75000	84	36900	937000	0	100	135000	403000	0	100	35800
4	2	1050000	119000	74	54100	1080000	0	100	194000	440000	0	100	40400
4	3	949000	87300	81	69700	1080000	0	100	160000	390000	0	100	39600
24	1	1050000	89200	81	36200	896000	59500	88	103000	500000	27700	73	10700
24	2	1050000	123000	73	41500	1000000	62600	88	157000	615000	0	100	14100
24	3	N.D.	N.D.	N.D.	N.D.	1260000	103000	80	126000	469000	10000	90	22800
48	1	973000	191000	58	29800	1020000	272000	46	43300	440000	80800	20	18600
48	2	1160000	160000	65	25000	989000	260000	49	91300	496000	104000	0	25800
48	3	921000	134000	71	30300	1120000	290000	43	35000	372000	123000	0	0
96	1	1370000	353000	24	0	1040000	435000	14	0	548000	90100	11	0
96	2	1310000	352000	24	17600	1100000	541000	0	0	760000	184000	0	0
96	3	1070000	260000	44	26800	1030000	479000	6	0	559000	170000	0	0
120	1	1370000	358000	22	0	915000	438000	14	0	481000	123000	0	0
120	2	1720000	428000	7	0	1040000	454000	10	0	555000	166000	0	0
120	3	1310000	280000	39	0	1370000	623000	0	0	682000	200000	0	0
												N.D. = not determined; outlier data
												<0% TO reported as 0% TO
